# A multiplexed plant-animal SNP array for selective breeding and species conservation applications

**DOI:** 10.1101/2022.09.07.507051

**Authors:** Sara Montanari, Cecilia Deng, Emily Koot, Nahla V. Bassil, Jason D. Zurn, Peter Morrison-Whittle, Margaret L. Worthington, Rishi Aryal, Hamid Ashrafi, Julien Pradelles, Maren Wellenreuther, David Chagné

## Abstract

Reliable and high-throughput genotyping platforms are of immense importance for identifying and dissecting genomic regions controlling important phenotypes, supporting selection processes in breeding programmes, and managing wild populations and germplasm collections. Amongst available genotyping tools, SNP arrays have been shown to be comparatively easy to use and generate highly accurate genotypic data. Single species arrays are the most commonly used type so far; however, some multi-species arrays have been developed for closely related species that share SNP markers, exploiting inter-species cross-amplification. In this study, the suitability of a multiplexed plant-animal SNP array, including both closely and distantly related species, was explored. The performance of the SNP array across species for diverse applications, ranging from intra-species diversity assessments to parentage analysis, was assessed. Moreover, the value of genotyping pooled DNA of distantly related species on the SNP array as a technique to further reduce costs was evaluated. SNP performance was generally high, and species-specific SNPs proved suitable for diverse applications. The multi-species SNP-array approach reported here could be transferred to other species to achieve cost savings resulting from the increased throughput when several projects use the same array, and the pooling technique adds another highly promising advancement to additionally decrease genotyping costs by half.
