## Supplementary material for "A multiplexed plant-animal SNP array for selective breeding and species conservation applications": S1 Table

### Sheet: Sheet1
Population	Parent 1	Parent 2	# offspring sequenced
NC493xCW	NC493	Chilliwack	131
X14.102	HP4	Z12041-2	157
X16.015	NN14002	NN12026	94
X16.093	Z12041-2	Z12022-7	47
X16.095	Z12041-2	Z12011-8	199
X16.109	Z12027-13	Z12022-7	56
X16.111	Z12027-13	Z12011-8	49
