## Supplementary material for "A multiplexed plant-animal SNP array for selective breeding and species conservation applications": S2 Table

### Sheet: Sheet1
Genotype	Suggested Code	Source	ploidy	Total paired-end reads
Ouachita	Ouachita	UArk	4	121136966
Apache	Apache	UArk	4	123299180
Navaho	Navaho	UArk	4	121564366
Osage	Osage	UArk	4	116634119
Natchez	Natchez	UArk	4	111034994
Kiowa	Kiowa	UArk	4	108150815
Tupy	Tupy	UArk	4	106337999
Prime-Ark 45	Prime-Ark 45	UArk	4	112793435
Prime-Ark Freedom	Prime-Ark Freedom	UArk	4	112550920
A-2504T	AR-1	UArk	4	102194171
APF-409T	AR-2	UArk	4	98241701
A-2453T	AR-3	UArk	4	94297505
APF-77	AR-4	UArk	4	92622761
A-2551TN	AR-5	UArk	4	119537687
APF-259TN	AR-6	UArk	4	121524002
A-2518T	AR-7	UArk	4	123702818
APF-238T	AR-8	UArk	4	96295243
Obsidian	Obsidian	USDA-ARS	6	94220947
Hall's Beauty	Hall's Beauty	USDA-ARS	6	92642447
Columbia Sunrise	Columbia Sunrise	USDA-ARS	6	94829258
Marion	Marion	USDA-ARS	6	109599886
Columbia Star	Columbia Star	USDA-ARS	unknown	84621836
Black Diamond	Black Diamond	USDA-ARS	7	92862586
ORUS 4902-1	USDA-HRCU-1	USDA-ARS	6	93954676
ORUS 4024-3	USDA-HRCU-2	USDA-ARS	6	95578984
Eclipse	Eclipse	USDA-ARS	4	92345475
ORUS 4222-1	USDA-HRCU-3	USDA-ARS	8	91707208
