## Supplementary material for "A multiplexed plant-animal SNP array for selective breeding and species conservation applications": S4 Table

### Sheet: Sheet1
Sample ID	Cluster	Clade	Region		Provenance	Number of samples
EY0053416	1	NNI	Northland		CSNI	54
EY0053428	1	NNI	Northland		ECNI	29
EY0053452	1	NNI	Northland		NNI	43
EY0053464	1	NNI	Northland		SWNI	69
EY0053476	1	NNI	Northland		NESI	38
EY0053488	1	NNI	Northland			233
EY0053310	1	NNI	Northland
EY0053322	1	NNI	Northland
EY0053334	1	NNI	Northland
EY0053358	1	NNI	Northland
EY0053370	1	NNI	Northland
EY0053382	1	NNI	Northland
EY0053394	1	NNI	Northland
EY0053401	1	NNI	Waikato
EY0053413	1	NNI	Waikato
EY0053585	1	NNI	Waikato
EY0053502	1	NNI	Waikato
EY0053514	1	NNI	Waikato
EY0053425	1	NNI	Waikato
EY0053526	1	NNI	Waikato
EY0053437	1	NNI	Waikato
EY0053449	1	NNI	Waikato
EY0053538	1	NNI	Waikato
EY0053461	1	NNI	Waikato
EY0053473	1	NNI	Waikato
EY0053485	1	NNI	Waikato
EY0053550	1	NNI	Waikato
EY0053562	1	NNI	Waikato
EY0053574	1	NNI	Waikato
EY0053315	1	NNI	Auckland
EY0053327	1	NNI	Auckland
EY0053339	1	NNI	Auckland
EY0053351	1	NNI	Auckland
EY0053363	1	NNI	Auckland
EY0053387	1	NNI	Auckland
EY0053399	1	NNI	Auckland
EY0053400	1	NNI	Auckland
EY0053412	1	NNI	Auckland
EY0053424	1	NNI	Auckland
EY0053436	1	NNI	Auckland
EY0053448	1	NNI	Auckland
EY0053460	1	NNI	Auckland
EY0053484	1	NNI	Auckland
EY0053410	2	SI	Canterbury
EY0053422	2	SI	Canterbury
EY0053434	2	SI	Canterbury
EY0053446	2	SI	Canterbury
EY0053458	2	SI	Canterbury
EY0053470	2	SI	Canterbury
EY0053494	2	SI	Canterbury
EY0053409	2	SI	Canterbury
EY0053421	2	SI	Canterbury
EY0053433	2	SI	Canterbury
EY0053445	2	SI	Canterbury
EY0053457	2	SI	Canterbury
EY0053469	2	SI	Canterbury
EY0053481	2	SI	Canterbury
EY0053493	2	SI	Canterbury
EY0053411	2	SI	Canterbury
EY0053423	2	SI	Canterbury
EY0053435	2	SI	Canterbury
EY0053447	2	SI	Canterbury
EY0053459	2	SI	Canterbury
EY0053471	2	SI	Canterbury
EY0053483	2	SI	Canterbury
EY0053495	2	SI	Canterbury
EY0053304	2	SI	Southland
EY0053316	2	SI	Southland
EY0053328	2	SI	Southland
EY0053340	2	SI	Southland
EY0053496	2	SI	Southland
EY0053544	2	SI	Southland
EY0053556	2	SI	Southland
EY0053568	2	SI	Southland
EY0053352	2	SI	Southland
EY0053376	2	SI	Southland
EY0053388	2	SI	Southland
EY0053533	2	SI	Otago
EY0053545	2	SI	Otago
EY0053305	2	SI	West Coast
EY0053317	2	SI	West Coast
EY0053329	2	SI	West Coast
EY0053341	2	SI	West Coast
EY0053353	2	SI	West Coast
EY0053365	2	SI	West Coast
EY0053377	2	SI	West Coast
EY0053389	2	SI	West Coast
EY0053497	2	SI	Otago
EY0053509	2	SI	Otago
EY0053521	2	SI	Otago
EY0053306	2	SI	Otago
EY0053318	2	SI	Otago
EY0053330	2	SI	Otago
EY0053342	2	SI	Otago
EY0053354	2	SI	Otago
EY0053366	2	SI	Otago
EY0053557	2	SI	Otago
EY0053569	2	SI	Otago
EY0053581	2	SI	Otago
EY0053390	2	SI	Otago
EY0053307	2	SI	Southland
EY0053510	2	SI	Southland
EY0053522	2	SI	Southland
EY0053534	2	SI	Southland
EY0053319	2	SI	Southland
EY0053331	2	SI	Southland
EY0053343	2	SI	Southland
EY0053355	2	SI	Southland
EY0053546	2	SI	Southland
EY0053558	2	SI	Southland
EY0053367	2	SI	Southland
EY0053570	2	SI	Southland
EY0053499	2	SI	Otago
EY0053511	2	SI	Otago
EY0053308	2	SI	Otago
EY0053320	2	SI	Otago
EY0053523	2	SI	Otago
EY0053332	2	SI	Otago
EY0053344	2	SI	Otago
EY0053535	2	SI	Otago
EY0053356	2	SI	Otago
EY0053380	2	SI	Otago
EY0053547	2	SI	Otago
EY0053559	2	SI	Otago
EY0053571	2	SI	Otago
EY0053392	2	SI	Otago
EY0053583	2	SI	Otago
EY0053500	2	SI	Canterbury
EY0053512	2	SI	Canterbury
EY0053524	2	SI	Canterbury
EY0053536	2	SI	Canterbury
EY0053548	2	SI	Canterbury
EY0053560	2	SI	Canterbury
EY0053572	2	SI	Canterbury
EY0053584	2	SI	Canterbury
EY0053586	2	SI	Marlborough
EY0053503	2	SI	Marlborough
EY0053515	2	SI	Marlborough
EY0053402	2	SI	Marlborough
EY0053527	2	SI	Marlborough
EY0053414	2	SI	Marlborough
EY0053539	2	SI	Marlborough
EY0053551	2	SI	Marlborough
EY0053426	2	SI	Marlborough
EY0053438	2	SI	Marlborough
EY0053563	2	SI	Marlborough
EY0053450	2	SI	Marlborough
EY0053462	2	SI	Marlborough
EY0053474	2	SI	Marlborough
EY0053575	2	SI	Marlborough
EY0053406	3	CSNI	Hawke's Bay
EY0053418	3	CSNI	Hawke's Bay
EY0053430	3	CSNI	Hawke's Bay
EY0053442	3	CSNI	Hawke's Bay
EY0053454	3	CSNI	Hawke's Bay
EY0053478	3	CSNI	Hawke's Bay
EY0053466	3	CSNI	Hawke's Bay
EY0053490	3	CSNI	Hawke's Bay
EY0053314	3	CSNI	Taranaki
EY0053326	3	CSNI	Taranaki
EY0053350	3	CSNI	Taranaki
EY0053362	3	CSNI	Taranaki
EY0053374	3	CSNI	Taranaki
EY0053386	3	CSNI	Taranaki
EY0053398	3	CSNI	Taranaki
EY0053504	3	CSNI	Bay of Plenty
EY0053516	3	CSNI	Bay of Plenty
EY0053528	3	CSNI	Bay of Plenty
EY0053540	3	CSNI	Bay of Plenty
EY0053552	3	CSNI	Bay of Plenty
EY0053564	3	CSNI	Bay of Plenty
EY0053576	3	CSNI	Bay of Plenty
EY0053588	3	CSNI	Bay of Plenty
EY0053403	3	CSNI	Bay of Plenty
EY0053415	3	CSNI	Bay of Plenty
EY0053427	3	CSNI	Bay of Plenty
EY0053439	3	CSNI	Bay of Plenty
EY0053451	3	CSNI	Bay of Plenty
EY0053463	3	CSNI	Bay of Plenty
EY0053475	3	CSNI	Bay of Plenty
EY0053487	3	CSNI	Bay of Plenty
EY0053311	3	CSNI	Wellinton
EY0053323	3	CSNI	Wellinton
EY0053335	3	CSNI	Wellinton
EY0053347	3	CSNI	Wellinton
EY0053359	3	CSNI	Wellinton
EY0053383	3	CSNI	Wellinton
EY0053395	3	CSNI	Wellinton
EY0053312	3	CSNI	Manawatu-Whanganui
EY0053324	3	CSNI	Manawatu-Whanganui
EY0053336	3	CSNI	Manawatu-Whanganui
EY0053348	3	CSNI	Manawatu-Whanganui
EY0053360	3	CSNI	Manawatu-Whanganui
EY0053372	3	CSNI	Manawatu-Whanganui
EY0053384	3	CSNI	Manawatu-Whanganui
EY0053396	3	CSNI	Manawatu-Whanganui
EY0053313	3	CSNI	Manawatu-Whanganui
EY0053325	3	CSNI	Manawatu-Whanganui
EY0053337	3	CSNI	Manawatu-Whanganui
EY0053349	3	CSNI	Manawatu-Whanganui
EY0053361	3	CSNI	Manawatu-Whanganui
EY0053373	3	CSNI	Manawatu-Whanganui
EY0053385	3	CSNI	Manawatu-Whanganui
EY0053397	3	CSNI	Manawatu-Whanganui
EY0053501	4	ECNI	Gisborne
EY0053513	4	ECNI	Gisborne
EY0053309	4	ECNI	Gisborne
EY0053321	4	ECNI	Gisborne
EY0053525	4	ECNI	Gisborne
EY0053505	4	ECNI	Gisborne
EY0053537	4	ECNI	Gisborne
EY0053549	4	ECNI	Gisborne
EY0053345	4	ECNI	Gisborne
EY0053517	4	ECNI	Gisborne
EY0053357	4	ECNI	Gisborne
EY0053369	4	ECNI	Gisborne
EY0053381	4	ECNI	Gisborne
EY0053393	4	ECNI	Gisborne
EY0053573	4	ECNI	Gisborne
EY0053453	4	ECNI	Gisborne
EY0053465	4	ECNI	Gisborne
EY0053477	4	ECNI	Gisborne
EY0053489	4	ECNI	Gisborne
EY0053407	4	ECNI	Gisborne
EY0053419	4	ECNI	Gisborne
EY0053455	4	ECNI	Gisborne
EY0053420	4	ECNI	Gisborne
EY0053432	4	ECNI	Gisborne
EY0053444	4	ECNI	Gisborne
EY0053456	4	ECNI	Gisborne
EY0053480	4	ECNI	Gisborne
EY0053492	4	ECNI	Gisborne
EY0053417	4	ECNI	Gisborne
