## Supplementary material for "A multiplexed plant-animal SNP array for selective breeding and species conservation applications": S6 Table

### Sheet: Sheet1
	MAF values
MAF filter	NNI	CSNI	ECNI	SWSI	NESI	Number of SNPs
Class 1	0.0―0.1	0.0―0.1	0.0―0.1	0.25―0.5	0.0―0.1	2811
Class 2	0.0―0.1	0.0―0.1	0.0―0.1	0.0―0.1	0.25―0.5	1518
Class 3	0.25―0.5	0.0―0.1	0.0―0.1	0.0―0.1	0.0―0.1	12928
Class 4	0.0―0.1	0.0―0.1	0.25―0.5	0.0―0.1	0.0―0.1	5476
Class 5	0.0―0.1	0.25―0.5	0.0―0.1	0.0―0.1	0.0―0.1	1413
Class 6	0.0―0.1	0.25―0.5	0.25―0.5	0.25―0.5	0.25―0.5	8696
Class 7	0.25―0.5	0.25―0.5	0.25―0.5	0.0―0.1	0.0―0.1	4561
Class 8	0.25―0.5	0.0―0.1	0.0―0.1	0.25―0.5	0.25―0.5	4719
Total SNPs						42122
NNI = Northern North Island
CNI = Central and Southern North Island
ECNI = East Coast North Island
SWSI = South-West South Island
NESI = North-East South Island
