## Supplementary material for "A multiplexed plant-animal SNP array for selective breeding and species conservation applications": S8 Table

### Sheet: Sheet1
SNP category	Rubus diploid		Rubus tetraploids		Mānuka		Snapper		Trevally
	# markers	% over total	# markers	% over total	# markers	% over total	# markers	% over total	# markers	% over total
PolyHighResolution	6141	0.482669	--	--	4969	0.551988	10692	0.57829	10157	0.501977
NoMinorHom	1211	0.095182	--	--	124	0.0137747	472	0.0255287	1556	0.0769003
OffTargetVariants	612	0.0481019	--	--	1026	0.113975	223	0.0120612	2521	0.124592
MonoHighResolution	1669	0.13118	--	--	19	0.00211064	144	0.00778841	146	0.00721558
Other	2622	0.206083	--	--	2103	0.233615	2978	0.161069	4754	0.234951
CallRateBelowThreshold	468	0.0367838	--	--	761	0.0845368	425	0.0229866	1100	0.0543639
Total	12723		12723		9002		18,489*		20234
Robust	6885	0.541146	4388	0.344887
*This total inlcudes 3,555 SNPs that were assigned to a different categories between batch 1 and batch 2, and are not reported in this table
